# LENG8 regulation of mRNA processing, is responsible for the control of mitochondrial activity

**DOI:** 10.1101/2021.07.17.452750

**Authors:** Yongxu Zhao, Xiaoting Wang, Yuenan Liu, Niannian Li, Shengming Wang, Zhigang Sun, Zhenfei Gao, Xiaoxu Zhang, Linfei Mao, Ru Tang, Wenyue Xue, Chunyan Li, Jian Guan, Hongliang Yi, Nan Zhang, Qiurong Ding, Feng Liu

## Abstract

The processing of mRNA is essential for the maintenance of cellular and tissue homeostasis. However, the precise regulation of this process in mammalian cells, remains largely unknown. Here we have found that LENG8 represents the mammalian orthologue of the yeast mRNA processing factor Thp3 and Sac3. We go on to demonstrate that LENG8 binds to mRNAs, associates with components of mRNA processing machinery (the TREX complex) and contributes to mRNA nuclear export to the cytoplasm. Loss of *LENG8*, leads to aberrant accumulation of poly (A)^+^ RNA in the nucleus, in both Hela cells and murine fibroblasts. Furthermore, the precipitation of LENG8, is associated with an enrichment of both mRNAs and lncRNAs, and approximately half of these are also bound by the TREX component, THOC1. However, LENG8 preferentially binds mRNAs encoding for mitochondrial proteins and depletion of this processing factor, causes a dramatic breakdown in mitochondrial ultrastructure and a reduction in mitochondrial respiratory activity. Conditional deletion of *Leng8* in mouse adipose tissues lead to a decreased body weight, and increased adipose thermogenesis. Our work has found an evolutionarily conserved mRNA processing factor that can control mitochondrial activity.
