## Supplementary Table1 for "LENG8 regulation of mRNA processing, is responsible for the control of mitochondrial activity"

### Sheet: Sheet1
	Complex		Yeast Components	Human Components	Identity&Similarity	Description
	TREX	THO	Tho2	THOC2	22.2% & 42.6%	THO component
			Hpr1	THOC1	23.1% & 43.2%	THO component
			Mft1	N.I.(1)	\
			Thp2	N.I.	\
			Sub2/UAP56	DDX39A	20.6% & 83.6%	ATP-dependent RNA helicase
			Yra1/Aly	ALYREF/THOC4	21.8% & 44.4%	Transcriptional coactivator Aly
			Tex1	THOC3	22.5% & 43.3%	THO component
			Gbp2	N.I.	\	Single-stranded telomeric DNA-binding/mRNA-binding protein
	THSC/TREX2		Thp1	ENY2	17.7% & 35.0%	Enhancer of yellow 2 transcription factor homolog
			Sac3	MCM3AP/GANP	29.3% & 47.4%	Germinal-center associated nuclear protein
			Sus1	PCID2	11.4% & 22.5%	PCI domain-containing protein 2
			Cdc31	CETN3	18.0% & 72.5%	Centrin protein family member
			Mtr2	NTF2	14.0% & 26.9%	Nuclear transport factor
			Mex67	NXF1	20.7% & 40.5%	Nuclear RNA export factor
	Cns12-Thp3		Sem1	SEM1	35.7% & 75.7%	26S proteasome subunit
			Cns12	PCID2	19.3% & 41.5%	PCI domain-containing protein 2
			Thp3	LENG8	23.8% & 45.3%	Uncharacterized
	(1)N.I.; not identified
