## Supplementary Table2 for "LENG8 regulation of mRNA processing, is responsible for the control of mitochondrial activity"

### Sheet: Sheet1
Gene Symbol	Protein Name	Peptides number
ABCF1	ABC50 protein OS=Homo sapiens GN=ABCF1 PE=4 SV=1	6
ACIN1	Apoptotic chromatin condensation inducer in the nucleus (Fragment) OS=Homo sapiens GN=ACIN1 PE=1 SV=1	5
ACOT8	Acyl-coenzyme A thioesterase 8 (Fragment) OS=Homo sapiens GN=ACOT8 PE=1 SV=1	7
ADAR	Adenosine deaminase, RNA-specific isoform ADAR-a variant (Fragment) OS=Homo sapiens PE=2 SV=1	4
ALYREF	THO complex subunit 4 OS=Homo sapiens GN=ALYREF PE=1 SV=1	2
AP2B1	AP complex subunit beta OS=Homo sapiens GN=AP2B1 PE=3 SV=1	8
AP2S1	AP-2 complex subunit sigma OS=Homo sapiens GN=AP2S1 PE=1 SV=1	6
ARF3	ADP-ribosylation factor 3 (Fragment) OS=Homo sapiens GN=ARF3 PE=3 SV=1	4
ARF4	ADP-ribosylation factor 4 (Fragment) OS=Homo sapiens GN=ARF4 PE=1 SV=1	5
ARHGAP9	Rho GTPase activating protein 9, isoform CRA_a OS=Homo sapiens GN=ARHGAP9 PE=1 SV=1	4
ATP5A1	ATP synthase subunit alpha, mitochondrial (Fragment) OS=Homo sapiens GN=ATP5A1 PE=1 SV=1	6
ATP5B	ATP synthase subunit beta (Fragment) OS=Homo sapiens GN=ATP5B PE=1 SV=1	6
BCLAF1	Bcl-2-associated transcription factor 1 (Fragment) OS=Homo sapiens GN=BCLAF1 PE=1 SV=1	8
BLMH	Bleomycin hydrolase (Fragment) OS=Homo sapiens GN=BLMH PE=1 SV=1	4
BOP1	BOP1 protein (Fragment) OS=Homo sapiens GN=BOP1 PE=2 SV=1	7
C19orf70	MICOS complex subunit MIC13 OS=Homo sapiens GN=C19orf70 PE=1 SV=1	4
CAD	CAD protein (Fragment) OS=Homo sapiens GN=CAD PE=1 SV=1	5
CAND1	Cullin-associated NEDD8-dissociated protein 1 (Fragment) OS=Homo sapiens GN=CAND1 PE=1 SV=1	3
CCAR2	Cell cycle and apoptosis regulator protein 2 (Fragment) OS=Homo sapiens GN=CCAR2 PE=1 SV=1	8
CDK1	Cyclin-dependent kinase 1 (Fragment) OS=Homo sapiens GN=CDK1 PE=1 SV=2	4
CDK11B	Cyclin-dependent kinase 11B OS=Homo sapiens GN=CDK11B PE=1 SV=1	6
CDK16	Cyclin-dependent kinase 16 (Fragment) OS=Homo sapiens GN=CDK16 PE=1 SV=1	4
CDK2	Cyclin-dependent kinase 2 OS=Homo sapiens GN=CDK2 PE=1 SV=1	5
CDK20	Cell cycle related kinase, isoform CRA_g (Fragment) OS=Homo sapiens GN=CDK20 PE=2 SV=1	6
CDK4	Cyclin-dependent kinase 4 (Fragment) OS=Homo sapiens GN=CDK4 PE=1 SV=1	8
CDSN	Corneodesmosin OS=Homo sapiens GN=CDSN PE=1 SV=1	5
CEP170	Centrosomal protein 170kDa OS=Homo sapiens GN=CEP170 PE=2 SV=1	11
CFL1	Cofilin 1 (Non-muscle), isoform CRA_a OS=Homo sapiens GN=CFL1 PE=1 SV=1	6
CHD1	Chromodomain helicase DNA binding protein 1-like isoform A (Fragment) OS=Homo sapiens GN=CHD1L PE=2 SV=1	6
CHIP	E3 ubiquitin-protein ligase CHIP (Fragment) OS=Homo sapiens GN=STUB1 PE=1 SV=1	4
CHTOP	Chromatin target of PRMT1 protein OS=Homo sapiens GN=CHTOP PE=1 SV=1	4
CLASP2	CLIP-associating protein 2 OS=Homo sapiens GN=CLASP2 PE=1 SV=1	6
CLNS1A	Methylosome subunit pICln OS=Homo sapiens GN=CLNS1A PE=1 SV=1	4
COPE	Coatomer protein complex, subunit epsilon, isoform CRA_g OS=Homo sapiens GN=COPE PE=1 SV=1	4
COQ5	2-methoxy-6-polyprenyl-1,4-benzoquinol methylase, mitochondrial (Fragment) OS=Homo sapiens GN=COQ5 PE=1 SV=1	5
CPS1	Carbamoyl-phosphate synthetase 1, mitochondrial, isoform CRA_a OS=Homo sapiens GN=CPS1 PE=3 SV=1	6
CTNND1	Catenin (Cadherin-associated protein), delta 1 OS=Homo sapiens PE=2 SV=1	7
DBN1	Drebrin (Fragment) OS=Homo sapiens GN=DBN1 PE=1 SV=1	4
DDX20	DEAD (Asp-Glu-Ala-Asp) box polypeptide 20 OS=Homo sapiens GN=DDX20 PE=2 SV=1	5
DDX24	ATP-dependent RNA helicase DDX24 OS=Homo sapiens GN=DDX24 PE=1 SV=1	4
DDX27	DDX27 protein (Fragment) OS=Homo sapiens GN=DDX27 PE=2 SV=1	6
DDX39B	Spliceosome RNA helicase DDX39B (Fragment) OS=Homo sapiens GN=DDX39B PE=1 SV=1	3
DDX3X	ATP-dependent RNA helicase DDX3X OS=Homo sapiens GN=DDX3X PE=1 SV=1	5
DDX5	ATP-dependent RNA helicase DDX5 (Fragment) OS=Homo sapiens GN=DDX5 PE=2 SV=1	5
DHX16	DEAH (Asp-Glu-Ala-His) box polypeptide 16, isoform CRA_a OS=Homo sapiens GN=DHX16 PE=1 SV=1	3
DHX36	ATP-dependent RNA helicase DHX36 (Fragment) OS=Homo sapiens GN=DHX36 PE=1 SV=1	5
DHX8	ATP-dependent RNA helicase DHX8 OS=Homo sapiens GN=DHX8 PE=1 SV=1	4
DHX9	DHX9 protein (Fragment) OS=Homo sapiens GN=DHX9 PE=2 SV=1	3
DIMT1	Probable dimethyladenosine transferase OS=Homo sapiens GN=DIMT1 PE=1 SV=1	3
DIS3	Exosome complex exonuclease RRP44 OS=Homo sapiens GN=DIS3 PE=1 SV=1	4
DNAJB2	DnaJ (Hsp40) homolog, subfamily B, member 2, isoform CRA_a OS=Homo sapiens GN=DNAJB2 PE=2 SV=1	3
DNAJB6	DnaJ homolog subfamily B member 6 (Fragment) OS=Homo sapiens GN=DNAJB6 PE=1 SV=1	5
DOCK4	Dedicator of cytokinesis 4 OS=Homo sapiens GN=DOCK4 PE=2 SV=1	14
DPM1	Dolichol-phosphate mannosyltransferase subunit 1 (Fragment) OS=Homo sapiens GN=DPM1 PE=1 SV=1	5
DST	DST protein OS=Homo sapiens GN=DST PE=1 SV=1	8
EEF1A1	EEF1A protein (Fragment) OS=Homo sapiens GN=EEF1A PE=2 SV=1	26
EEF1B2	Elongation factor 1-beta (Fragment) OS=Homo sapiens GN=EEF1B2 PE=1 SV=1	4
EIF3A	Eukaryotic translation initiation factor 3 subunit A (Fragment) OS=Homo sapiens GN=EIF3A PE=2 SV=1	7
EIF3B	Eukaryotic translation initiation factor 3 subunit B (Fragment) OS=Homo sapiens GN=EIF3B PE=1 SV=1	6
EIF3C	Eukaryotic translation initiation factor 3 subunit C OS=Homo sapiens GN=EIF3C PE=1 SV=1	10
ENO3	Beta-enolase (Fragment) OS=Homo sapiens GN=ENO3 PE=1 SV=1	6
ETFA	Electron transfer flavoprotein subunit alpha, mitochondrial (Fragment) OS=Homo sapiens GN=ETFA PE=1 SV=1	7
EXOC4	EXOC4 protein OS=Homo sapiens GN=EXOC4 PE=2 SV=1	6
EXOSC2	EXOSC2 protein (Fragment) OS=Homo sapiens GN=EXOSC2 PE=2 SV=1	5
FABCI	Fanconi anemia group I protein (Fragment) OS=Homo sapiens GN=FANCI PE=1 SV=1	8
FBL	FBL protein (Fragment) OS=Homo sapiens GN=FBL PE=1 SV=2	9
FGFR1	Fibroblast growth factor receptor 1 (Fms-related tyrosine kinase 2, Pfeiffer syndrome), isoform CRA_b OS=Homo sapiens GN=FGFR1 PE=1 SV=1	7
FGFR2	Fibroblast growth factor receptor 2 (Bacteria-expressed kinase, keratinocyte growth factor receptor, craniofacial dysostosis 1, Crouzon syndrome, Pfeiffer syndrome, Jackson-Weiss syndrome), isoform CR... OS=Homo sapiens GN=FGFR2 PE=3 SV=1	11
FGFR3	FGFR3 protein (Fragment) OS=Homo sapiens GN=FGFR3 PE=2 SV=1	7
FGFR4	Fibroblast growth factor receptor 4 (Fragment) OS=Homo sapiens GN=FGFR4 PE=1 SV=1	5
FLNA	Filamin A OS=Homo sapiens GN=FLNA PE=1 SV=1	6
FYTTD1	Forty-two-three domain containing 1, isoform CRA_a OS=Homo sapiens GN=FYTTD1 PE=4 SV=1	3
GAPDH	Glyceraldehyde-3-phosphate dehydrogenase (Fragment) OS=Homo sapiens GN=GAPDH PE=2 SV=1	3
GAPVD1	GTPase activating protein and VPS9 domains 1, isoform CRA_a OS=Homo sapiens GN=GAPVD1 PE=4 SV=1	5
GEMIN2	Gem-associated protein 2 (Fragment) OS=Homo sapiens GN=GEMIN2 PE=1 SV=1	4
GEMIN4	Gem (Nuclear organelle) associated protein 4 OS=Homo sapiens GN=GEMIN4 PE=2 SV=1	8
GNB1	Guanine nucleotide binding protein (G protein), beta polypeptide 1, isoform CRA_a OS=Homo sapiens GN=GNB1 PE=4 SV=1	5
GNB2	Guanine nucleotide-binding protein G(I)/G(S)/G(T) subunit beta-2 (Fragment) OS=Homo sapiens GN=GNB2 PE=1 SV=1	5
GNB3	Guanine nucleotide-binding protein G(I)/G(S)/G(T) subunit beta-3 (Fragment) OS=Homo sapiens GN=GNB3 PE=1 SV=1	6
GTF3C2	General transcription factor 3C polypeptide 2 (Fragment) OS=Homo sapiens GN=GTF3C2 PE=1 SV=1	5
H3F3B	Histone H3 (Fragment) OS=Homo sapiens GN=H3F3B PE=1 SV=1	4
HACD3	Very-long-chain (3R)-3-hydroxyacyl-CoA dehydratase 3 (Fragment) OS=Homo sapiens GN=HACD3 PE=1 SV=1	5
HAL	HAL protein OS=Homo sapiens GN=HAL PE=1 SV=1	5
HAX1	HCLS1 associated protein X-1 isoform 3 (Fragment) OS=Homo sapiens GN=HAX1 PE=2 SV=1	4
HEATR1	HEAT repeat containing 1 OS=Homo sapiens GN=HEATR1 PE=2 SV=1	6
HELLS	Helicase, lymphoid-specific, isoform CRA_b OS=Homo sapiens GN=HELLS PE=1 SV=1	7
HNRNPA1	Heterogeneous nuclear ribonucleoprotein A1 (Fragment) OS=Homo sapiens GN=HNRNPA1 PE=1 SV=1	6
HNRNPAB	Heterogeneous nuclear ribonucleoprotein A/B OS=Homo sapiens GN=HNRNPAB PE=1 SV=1	5
HNRNPC	Heterogeneous nuclear ribonucleoproteins C1/C2 (Fragment) OS=Homo sapiens GN=HNRNPC PE=1 SV=1	17
HNRNPH1	Heterogeneous nuclear ribonucleoprotein H (Fragment) OS=Homo sapiens GN=HNRNPH1 PE=1 SV=1	12
HNRNPM	Heterogeneous nuclear ribonucleoprotein M (Fragment) OS=Homo sapiens GN=HNRNPM PE=1 SV=1	5
HNRNPUL1	Heterogeneous nuclear ribonucleoprotein U-like protein 1 (Fragment) OS=Homo sapiens GN=HNRNPUL1 PE=1 SV=1	7
HNRPA1	Heterogeneous nuclear ribonucleoprotein A1 OS=Homo sapiens GN=HNRPA1 PE=2 SV=1	5
HSP90AA1	Heat shock protein HSP 90-alpha (Fragment) OS=Homo sapiens GN=HSP90AA1 PE=1 SV=1	5
HSP90B1	Endoplasmin (Fragment) OS=Homo sapiens GN=HSP90B1 PE=1 SV=1	4
HSPA4	Heat shock 70 kDa protein 4 OS=Homo sapiens GN=HSPA4 PE=1 SV=1	6
HSPA8	Heat shock cognate 71 kDa protein (Fragment) OS=Homo sapiens GN=HSPA8 PE=1 SV=1	12
HSPH1	Heat shock 105kDa/110kDa protein 1, isoform CRA_a OS=Homo sapiens GN=HSPH1 PE=3 SV=1	4
HYOU1	HYOU1 protein (Fragment) OS=Homo sapiens GN=HYOU1 PE=2 SV=1	8
IARS	IARS protein (Fragment) OS=Homo sapiens GN=IARS PE=2 SV=1	6
IKBKAP	Elongator complex protein 1 OS=Homo sapiens GN=IKBKAP PE=1 SV=1	5
ILF3	Interleukin enhancer binding factor 3 isoform c variant (Fragment) OS=Homo sapiens PE=2 SV=1	11
IPO4	Importin 4, isoform CRA_f OS=Homo sapiens GN=IPO4 PE=4 SV=1	6
IPO5	Importin-5 (Fragment) OS=Homo sapiens GN=IPO5 PE=1 SV=1	4
IPO8	Importin-8 (Fragment) OS=Homo sapiens GN=IPO8 PE=1 SV=1	3
IQGAP3	IQ motif containing GTPase activating protein 3 OS=Homo sapiens GN=IQGAP3 PE=1 SV=1	3
KIF18B	KIF18B protein (Fragment) OS=Homo sapiens GN=KIF18B PE=2 SV=1	4
KIF5B	Kinesin-like protein (Fragment) OS=Homo sapiens GN=KIF5B PE=2 SV=1	4
KIF5C	Kinesin heavy chain isoform 5C OS=Homo sapiens GN=KIF5C PE=1 SV=1	6
LARP1	La-related protein 1 (Fragment) OS=Homo sapiens GN=LARP1 PE=1 SV=1	9
LARP4	C-Mpl binding protein OS=Homo sapiens GN=LARP4 PE=1 SV=1	7
LIG3	DNA ligase 3 (Fragment) OS=Homo sapiens GN=LIG3 PE=1 SV=1	5
LRPPRC	Leucine-rich PPR motif-containing protein, mitochondrial (Fragment) OS=Homo sapiens GN=LRPPRC PE=1 SV=1	4
MARS	Methionine--tRNA ligase, cytoplasmic (Fragment) OS=Homo sapiens GN=MARS PE=1 SV=1	8
MATR3	Matrin-3 (Fragment) OS=Homo sapiens GN=MATR3 PE=1 SV=1	19
MCM3	DNA helicase OS=Homo sapiens GN=MCM3 PE=2 SV=1	3
MCM4	DNA helicase (Fragment) OS=Homo sapiens GN=MCM4 PE=1 SV=7	4
MED23	Mediator complex subunit MED23 variant MED23_i14 (Fragment) OS=Homo sapiens GN=MED23 PE=2 SV=1	7
MSH2	DNA ligase OS=Homo sapiens PE=2 SV=1	14
MSH6	DNA mismatch repair protein Msh6 (Fragment) OS=Homo sapiens GN=MSH6 PE=1 SV=1	7
MSI2	RNA-binding protein Musashi homolog 2 (Fragment) OS=Homo sapiens GN=MSI2 PE=1 SV=7	5
MTHFD1	C-1-tetrahydrofolate synthase, cytoplasmic OS=Homo sapiens GN=MTHFD1 PE=1 SV=1	3
MTHFD1L	Monofunctional C1-tetrahydrofolate synthase, mitochondrial (Fragment) OS=Homo sapiens GN=MTHFD1L PE=1 SV=1	6
NACA	Nascent polypeptide-associated complex subunit alpha (Fragment) OS=Homo sapiens GN=NACA PE=1 SV=1	6
NAT10	NAT10 protein (Fragment) OS=Homo sapiens GN=NAT10 PE=2 SV=1	5
NCAPG	Condensin complex subunit 3 (Fragment) OS=Homo sapiens GN=NCAPG PE=1 SV=1	3
NCBP2	Nuclear cap-binding protein subunit 2 OS=Homo sapiens GN=NCBP2 PE=1 SV=1	2
NCL	Nucleolin (Fragment) OS=Homo sapiens GN=NCL PE=1 SV=1	7
NDUFA13	NADH dehydrogenase [ubiquinone] 1 alpha subcomplex subunit 13 (Fragment) OS=Homo sapiens GN=NDUFA13 PE=4 SV=2	4
NDUFA5	NADH dehydrogenase (Ubiquinone) 1 alpha subcomplex, 5, 13kDa, isoform CRA_b OS=Homo sapiens GN=NDUFA5 PE=4 SV=1	5
NOLC1	Nucleolar and coiled-body phosphoprotein 1 (Fragment) OS=Homo sapiens GN=NOLC1 PE=1 SV=1	6
NONO	Non-POU domain containing octamer-binding isoform 1 (Fragment) OS=Homo sapiens GN=NONO PE=2 SV=1	3
NOP14	NOP14 protein (Fragment) OS=Homo sapiens GN=NOP14 PE=2 SV=2	3
NOP2	Probable 28S rRNA (cytosine(4447)-C(5))-methyltransferase (Fragment) OS=Homo sapiens GN=NOP2 PE=1 SV=1	8
NPEPPS	Puromycin-sensitive aminopeptidase (Fragment) OS=Homo sapiens GN=NPEPPS PE=1 SV=1	7
NPM1	NPM1 protein (Fragment) OS=Homo sapiens GN=NPM1 PE=2 SV=2	6
NUMA1	Nuclear mitotic apparatus protein 1 (Fragment) OS=Homo sapiens GN=NUMA1 PE=1 SV=1	12
NUP107	Nuclear pore complex protein Nup107 (Fragment) OS=Homo sapiens GN=NUP107 PE=1 SV=1	3
NUP205	Nuclear pore complex protein Nup205 (Fragment) OS=Homo sapiens GN=NUP205 PE=1 SV=1	6
NVL	Nuclear valosin-containing protein-like (Fragment) OS=Homo sapiens GN=NVL PE=1 SV=1	8
PARP1	Poly [ADP-ribose] polymerase 1 OS=Homo sapiens GN=PARP1 PE=1 SV=1	8
PCBP2	Poly(rC)-binding protein 2 (Fragment) OS=Homo sapiens GN=PCBP2 PE=1 SV=1	8
PCNA	Proliferating cell nuclear antigen (Fragment) OS=Homo sapiens GN=PCNA PE=2 SV=1	6
PCTK3	PCTAIRE protein kinase 3, isoform CRA_a OS=Homo sapiens GN=PCTK3 PE=3 SV=1	4
PELP1	Proline-, glutamic acid- and leucine-rich protein 1 (Fragment) OS=Homo sapiens GN=PELP1 PE=1 SV=1	5
PFN2	Profilin (Fragment) OS=Homo sapiens GN=PFN2 PE=3 SV=1	7
PHB	PHB protein (Fragment) OS=Homo sapiens GN=PHB PE=2 SV=1	7
PHB2	Prohibitin-2 (Fragment) OS=Homo sapiens GN=PHB2 PE=1 SV=1	8
PICD2	PCI-domain containing protein 2 OS=Homo sapiens GN=PCID2 PE=2 SV=1	2
POLD1	DNA polymerase delta catalytic subunit (Fragment) OS=Homo sapiens GN=POLD1 PE=1 SV=1	7
POLR1A	DNA-directed RNA polymerase I subunit RPA1 OS=Homo sapiens GN=POLR1A PE=1 SV=2	5
POLR1B	DNA-directed RNA polymerase I subunit RPA2 (Fragment) OS=Homo sapiens GN=POLR1B PE=1 SV=7	4
POLR2A	DNA-directed RNA polymerase II subunit RPB1 OS=Homo sapiens GN=POLR2A PE=1 SV=2	6
POLR2B	DNA-directed RNA polymerase II subunit RPB2 OS=Homo sapiens GN=POLR2B PE=1 SV=1	7
PPIE	Peptidyl-prolyl cis-trans isomerase (Fragment) OS=Homo sapiens GN=PPIE PE=1 SV=1	4
PPP1CA	Protein phosphatase 1, catalytic subunit, alpha (Fragment) OS=Homo sapiens GN=PPP1CA PE=4 SV=1	5
PPP1CB	Serine/threonine-protein phosphatase (Fragment) OS=Homo sapiens GN=PPP1CB PE=1 SV=1	4
PPP1CC	Serine/threonine-protein phosphatase (Fragment) OS=Homo sapiens GN=PPP1CC PE=3 SV=1	6
PRMT5	Protein arginine N-methyltransferase 5 (Fragment) OS=Homo sapiens GN=PRMT5 PE=1 SV=1	11
PRPS1	Ribose-phosphate pyrophosphokinase 1 OS=Homo sapiens GN=PRPS1 PE=1 SV=1	4
PRPS2	Ribose-phosphate pyrophosphokinase 2 (Fragment) OS=Homo sapiens GN=PRPS2 PE=1 SV=1	4
PRSS1	Protease serine 1 (Fragment) OS=Homo sapiens GN=PRSS1 PE=4 SV=1	6
PSMA4	Proteasome subunit alpha type (Fragment) OS=Homo sapiens GN=PSMA4 PE=1 SV=1	10
PSME3	Proteasome (Prosome, macropain) activator subunit 3 (PA28 gamma Ki), isoform CRA_a OS=Homo sapiens GN=PSME3 PE=4 SV=1	12
PUM1	Pumilio homolog 1 (Fragment) OS=Homo sapiens GN=PUM1 PE=1 SV=1	8
PYCR1	Pyrroline-5-carboxylate reductase (Fragment) OS=Homo sapiens GN=PYCR1 PE=1 SV=1	4
PYCR2	Pyrroline-5-carboxylate reductase (Fragment) OS=Homo sapiens GN=PYCR2 PE=2 SV=1	6
RACK1	Receptor of-activated protein C kinase 1 (Fragment) OS=Homo sapiens GN=RACK1 PE=1 SV=1	18
RAD50	DNA repair protein RAD50 (Fragment) OS=Homo sapiens GN=RAD50 PE=1 SV=1	5
RBM10	RBM10 protein (Fragment) OS=Homo sapiens GN=RBM10 PE=2 SV=1	4
RBM28	RNA binding motif protein 28 isoform 2 OS=Homo sapiens GN=RBM28 PE=2 SV=1	5
RBM39	RNA-binding protein 39 (Fragment) OS=Homo sapiens GN=RBM39 PE=1 SV=1	7
RBM5	RNA binding motif protein 5 isoform 1 (Fragment) OS=Homo sapiens GN=RBM5 PE=2 SV=1	6
RBM6	RNA-binding protein 6 OS=Homo sapiens GN=RBM6 PE=1 SV=1	4
RBM7	RNA binding motif protein 7 OS=Homo sapiens GN=RBM7 PE=2 SV=1	6
RBMX	RNA-binding motif protein, X chromosome (Fragment) OS=Homo sapiens GN=RBMX PE=1 SV=2	5
RFC5	Replication factor C subunit 5 (Fragment) OS=Homo sapiens GN=RFC5 PE=1 SV=1	6
RPUSD3	RNA pseudouridylate synthase domain-containing protein 3 (Fragment) OS=Homo sapiens GN=RPUSD3 PE=1 SV=1	5
SAFB2	SAFB2 protein (Fragment) OS=Homo sapiens GN=SAFB2 PE=2 SV=1	4
SF3B1	Splicing factor 3B subunit 1 (Fragment) OS=Homo sapiens GN=SF3B1 PE=1 SV=1	8
SF3B2	Splicing factor 3B subunit 2 (Fragment) OS=Homo sapiens GN=SF3B2 PE=1 SV=1	8
SF3B3	Splicing factor 3B subunit 3 (Fragment) OS=Homo sapiens GN=SF3B3 PE=1 SV=1	5
SFPQ	SFPQ protein (Fragment) OS=Homo sapiens GN=SFPQ PE=2 SV=1	6
SFXN1	Sideroflexin-1 (Fragment) OS=Homo sapiens GN=SFXN1 PE=1 SV=1	5
SFXN2	Sideroflexin 2, isoform CRA_b OS=Homo sapiens GN=SFXN2 PE=1 SV=1	7
SLC25A10	Mitochondrial dicarboxylate carrier OS=Homo sapiens GN=SLC25A10 PE=1 SV=1	4
SLC25A17	Peroxisomal membrane protein PMP34 OS=Homo sapiens GN=SLC25A17 PE=1 SV=1	4
SLC25A22	Solute carrier family 25 (Mitochondrial carrier: glutamate), member 22, isoform CRA_a OS=Homo sapiens GN=SLC25A22 PE=3 SV=1	18
SLC25A3	Phosphate carrier protein, mitochondrial (Fragment) OS=Homo sapiens GN=SLC25A3 PE=1 SV=1	6
SLC37A4	Glucose-6-phosphate translocase OS=Homo sapiens GN=SLC37A4 PE=1 SV=2	5
SLC3A2	4F2 cell-surface antigen heavy chain (Fragment) OS=Homo sapiens GN=SLC3A2 PE=1 SV=1	7
SLIRP	SRA stem-loop-interacting RNA-binding protein, mitochondrial (Fragment) OS=Homo sapiens GN=SLIRP PE=1 SV=1	7
SMARCA1	Probable global transcription activator SNF2L1 OS=Homo sapiens GN=SMARCA1 PE=1 SV=1	4
SMARCA4	SMARCA4 isoform 2 OS=Homo sapiens GN=SMARCA4 PE=1 SV=1	5
SMARCC1	SMARCC1 protein (Fragment) OS=Homo sapiens GN=SMARCC1 PE=2 SV=1	4
SMC1A	SMC1A protein (Fragment) OS=Homo sapiens GN=SMC1A PE=2 SV=1	8
SMC2	SMC2 protein (Fragment) OS=Homo sapiens GN=SMC2 PE=2 SV=1	10
SMN1	Survival motor neuron 1 protein isoform b (Fragment) OS=Homo sapiens GN=SMN1 PE=2 SV=1	8
SMN2	Survival motor neuron 1 protein isoform c (Fragment) OS=Homo sapiens GN=SMN2 PE=2 SV=1	7
SNRNP200	SNRNP200 protein (Fragment) OS=Homo sapiens GN=SNRNP200 PE=2 SV=1	5
SNRPA	U1 small nuclear ribonucleoprotein A (Fragment) OS=Homo sapiens GN=SNRPA PE=1 SV=1	7
SNRPA1	Small nuclear ribonucleoprotein polypeptide A', isoform CRA_a OS=Homo sapiens GN=SNRPA1 PE=1 SV=1	5
SNRPB	Small nuclear ribonucleoprotein-associated protein OS=Homo sapiens GN=SNRPB PE=2 SV=1	7
SNRPD1	Small nuclear ribonucleoprotein Sm D1 OS=Homo sapiens GN=SNRPD1 PE=1 SV=1	4
SRP9	Signal recognition particle 9 kDa protein OS=Homo sapiens GN=SRP9 PE=1 SV=1	4
SRPK1	SFRS protein kinase 1, isoform CRA_e OS=Homo sapiens GN=SRPK1 PE=4 SV=1	4
SRPK3	SRSF protein kinase 3 (Fragment) OS=Homo sapiens GN=SRPK3 PE=4 SV=1	5
SRRM1	Serine/arginine repetitive matrix 1 isoform 2 (Fragment) OS=Homo sapiens GN=SRRM1 PE=2 SV=1	5
SRSF1	Serine/arginine-rich splicing factor 1 OS=Homo sapiens GN=SRSF1 PE=1 SV=2	5
SRSF7	Serine/arginine-rich splicing factor 7 OS=Homo sapiens GN=SRSF7 PE=1 SV=1	4
SSBP1	Single-stranded DNA binding protein 1, isoform CRA_c OS=Homo sapiens GN=SSBP1 PE=2 SV=1	6
SSR1	Translocon-associated protein subunit alpha OS=Homo sapiens GN=SSR1 PE=1 SV=1	5
SUGP2	SURP and G-patch domain-containing protein 2 (Fragment) OS=Homo sapiens GN=SUGP2 PE=1 SV=1	5
SYNCRIP	Heterogeneous nuclear ribonucleoprotein Q (Fragment) OS=Homo sapiens GN=SYNCRIP PE=1 SV=1	4
TBL3	TBL3 protein (Fragment) OS=Homo sapiens GN=TBL3 PE=2 SV=1	4
TET2	Methylcytosine dioxygenase TET2 OS=Homo sapiens GN=TET2 PE=1 SV=1	2
TFIP11	Tuftelin interacting protein 11 (Fragment) OS=Homo sapiens GN=TFIP11 PE=4 SV=1	7
THOC2	THO complex subunit 2 (Fragment) OS=Homo sapiens GN=THOC2 PE=1 SV=7	4
THOC3	THO complex subunit 3 OS=Homo sapiens GN=THOC3 PE=1 SV=1	2
THRAP3	THRAP3 protein (Fragment) OS=Homo sapiens GN=THRAP3 PE=2 SV=1	5
TOP1	TOP1 protein (Fragment) OS=Homo sapiens GN=TOP1 PE=2 SV=1	3
TOP1MT	DNA topoisomerase I, mitochondrial (Fragment) OS=Homo sapiens GN=TOP1MT PE=1 SV=1	13
TOP2B	DNA topoisomerase 2 (Fragment) OS=Homo sapiens GN=TOP2B PE=1 SV=1	5
TRAP1	Heat shock protein 75 kDa, mitochondrial (Fragment) OS=Homo sapiens GN=TRAP1 PE=1 SV=1	4
U2AF1	U2 small nuclear RNA auxiliary factor 1 OS=Homo sapiens GN=U2AF1 PE=2 SV=1	2
U2SURP	U2 snRNP-associated SURP motif-containing protein (Fragment) OS=Homo sapiens GN=U2SURP PE=1 SV=1	5
UHRF1	E3 ubiquitin-protein ligase UHRF1 (Fragment) OS=Homo sapiens GN=UHRF1 PE=1 SV=1	4
UPF1	Regulator of nonsense transcripts 1 OS=Homo sapiens GN=UPF1 PE=1 SV=2	7
VDAC2	Voltage-dependent anion channel 2, isoform CRA_a OS=Homo sapiens GN=VDAC2 PE=4 SV=1	5
VDAC3	Voltage-dependent anion-selective channel protein 3 (Fragment) OS=Homo sapiens GN=VDAC3 PE=1 SV=1	5
WDR6	WD repeat-containing protein 6 (Fragment) OS=Homo sapiens GN=WDR6 PE=1 SV=1	7
WDR61	WD repeat-containing protein 61 (Fragment) OS=Homo sapiens GN=WDR61 PE=1 SV=1	7
XPO1	Exportin, tRNA (Nuclear export receptor for tRNAs), isoform CRA_a OS=Homo sapiens GN=XPOT PE=4 SV=1	11
XPO4	Exportin 4 OS=Homo sapiens GN=XPO4 PE=1 SV=1	5
XRCC5	Putative uncharacterized protein XRCC5 (Fragment) OS=Homo sapiens GN=XRCC5 PE=4 SV=1	4
YBX1	Nuclease-sensitive element-binding protein 1 (Fragment) OS=Homo sapiens GN=YBX1 PE=1 SV=1	5
YTHDC1	YTH domain-containing protein 1 OS=Homo sapiens GN=YTHDC1 PE=1 SV=1	2
YTHDF2	YTH domain-containing family protein 2 (Fragment) OS=Homo sapiens GN=YTHDF2 PE=1 SV=1	4
YWHAB	14-3-3 protein beta/alpha (Fragment) OS=Homo sapiens GN=YWHAB PE=1 SV=1	5
YWHAE	14-3-3 protein epsilon (Fragment) OS=Homo sapiens GN=YWHAE PE=1 SV=1	5
YWHAZ	14-3-3 protein zeta/delta (Fragment) OS=Homo sapiens GN=YWHAZ PE=1 SV=1	10
ZC3H11A	ZC3H11A protein OS=Homo sapiens GN=ZC3H11A PE=2 SV=1	4
ZCCHC8	Zinc finger CCHC domain-containing protein 8 (Fragment) OS=Homo sapiens GN=ZCCHC8 PE=1 SV=1	3
