## Supplementary Table6 for "LENG8 regulation of mRNA processing, is responsible for the control of mitochondrial activity"

### Sheet: shRNAs
		5'-3'
LENG8	human	GAAGCGACCCTTTGCTGTTAC
		GCCCTCAAGGCCATGATCAAA
THOC1	human	GTGCTCTATTCCAATTGATTA
		CAAAGATGGTAGAGCATATAT
THOC2	human	CAATGTATGCCCATCATATTT
		GCCTTGAAACAGGCGAATATA
THOC5	human	ATCCTGACTTTGAGCGACTAT
		CCAGCCAATCAGTATCAGTTT
THOC6	human	TGGATGTTTGGCAACTGATTC
		AGGATGGAGCTGTTCGACTTT
THOC7	human	GCTAGTGAAGAGTTTCATTAA
		CCAGGAATATTGAAATAGCTA
BMI	human	CCAGAACAGATTGGATCGGAA
		CCAGACCACTACTGAATATAA

### Sheet: guide RNAs for crispr
	5'-3'
LENG8	GATGCACGAGAACCCGGAGT
	GATGCACGAGAACCCGGAGT

### Sheet: siRNAs
		5'-3'
LENG8	human	GCTGCTCAAGGAGGTGCTG
		GTGCCACTGGAAAGAGAAG
		GCAGGACTACGCGTTTGCC
PCID2	human	GATCATCACCTACAGGAAC
		GACGATTACAGCACTGCAC
		GCCATCGACAGCAGAGATG

### Sheet: Primers
		5'-3'
LENG8	F	ACGTAGCACAGATTGGTCTTCT
	R	CTCCGGGTTCTCGTGCATC
PCID2	F	GCGCACATTACCATTAACCAGT
	R	GGCCATTTGAAGTCGTGGGT
THOC1	F	CGGACGCGGTTTACGAAGT
	R	AAAAGGTGTAGATGCGGTACAAA
VDAC1	F	CTGACCTTCGATTCATCCTTCTC
	R	CTCCCGCTTGTACCCTGTC
VDAC2	F	GCTACAGGACTGGGGACTTC
	R	AATGCCAAAACGAGTGCAGTT
